# Enhanced flux prediction by integrating relative expression and relative metabolite abundance into thermodynamically consistent metabolic models

**DOI:** 10.1101/481499

**Authors:** Vikash Pandey, Noushin Hadadi, Vassily Hatzimanikatis

## Abstract

The ever-increasing availability of transcriptomic and metabolomic data can be used to deeply analyze and make ever-expanding predictions about biological processes, as changes in the reaction fluxes through genome-wide pathways can now be tracked. Currently, constraint-based metabolic modeling approaches, such as flux balance analysis (FBA), can quantify metabolic fluxes and make steady-state flux predictions on a genome-wide scale using optimization principles. However, relating the differential gene expression or differential metabolite abundances in different physiological states to the differential flux profiles remains a challenge. Here we present a novel method, named REMI (<u>R</u>elative <u>E</u>xpression and <u>M</u>etabolomic <u>I</u>ntegrations), that employs genome-scale metabolic models (GEMs) to translate differential gene expression and metabolite abundance data obtained through genetic or environmental perturbations into differential fluxes to analyze the altered physiology for any given pair of conditions. REMI is the first method that integrates thermodynamics together with relative gene-expression and metabolomic data as constraints for FBA. We applied REMI to integrate into the *Escherichia coli* GEM publicly available sets of expression and metabolomic data obtained from two independent studies and under wide-ranging conditions. The differential flux distributions obtained from REMI corresponding to the various perturbations better agreed with the measured fluxomic data, and thus better reflected the different physiological states, than a traditional model. Compared to the similar alternative method that provides one solution from the solution space, REMI was also able to enumerate several alternative flux profiles using a mixed-integer linear programming approach. Using this important advantage, we performed a high-frequency analysis of common genes and their associated reactions in the obtained alternative solutions and identified the most commonly regulated genes across any two given conditions. We illustrate that this new implementation provides more robust and biologically relevant results for a better understanding of the system physiology.

**Author Summary:** The recent advances in omics technologies have provided us with an unprecedented abundance of data spanning genomes, global gene expression, and metabolomes. Though these advancements in high-throughput data collection offer an excellent opportunity for a more thorough understanding of metabolic capacities of a wide range of species, they have caused a considerable gap between “data generation” and “data integration.” reconstructed model to predict the observed physiology, e.g., growth phase through omics data integration. In this study, we present a new method named REMI (<u>R</u>elative <u>E</u>xpression and <u>M</u>etabolomic <u>I</u>ntegrations) that enables the co-integration of gene expression, metabolomics and thermodynamics data as constraints in genome-scale models. This not only allows the better understanding of how different phenotypes originate from a given genotype but also aid to understanding the interactions between different types of omics data.
