## Supplementary material for "Enhanced flux prediction by integrating relative expression and relative metabolite abundance into thermodynamically consistent metabolic models"

### Sheet: Sheet1
Thermo infeasibility test PGM Vs REf
						ub:upperbound
						lb: lowerbound
Reactions	Consistent MM		Consistent TMM		MCS=10		MCS=49		MCS=56		MCS=49 Thermo
	lb	ub	lb	ub	lb	ub	lb	ub	lb	ub	lb	ub
EX_co2_e_pgm	9.42996	15.5308	10.7825	15.8238	5.74523	27.7402	5.82254	27.7132	9.42996	15.5308	10.7825	15.8238
EX_h_e_pgm	-90.1454	25.2558	-88.5268	29.6232	-100	29.2216	-100	29.1105	-90.1454	25.2503	-88.528	29.6232
CO2tex_pgm	-15.5308	-9.42996	-15.8238	-10.7827	-27.7402	-5.74538	-27.7132	-5.82254	-15.5308	-9.42996	-15.8238	-10.7825
CO2tpp_pgm	-15.5308	-0.709919	-15.8238	-3.05811	-27.7402	25.1456	-27.7132	25.0635	-15.5308	-0.709919	-15.8238	-3.05811
CPGNR1_pgm	0	1.6244	0	2.04201	0	7.5797	0	7.5142	0	1.6244	0	2.04201
CPGNR2_pgm	0	1.6244	0	2.04198	0	7.5797	0	7.5142	0	1.6244	0	2.04201
CPGNR3_pgm	0	1.6244	0	2.04201	0	7.5797	0	7.5142	0	1.6244	0	2.04198
CPGNUtex_pgm	0	3.24879	0	4.08402	0	15.1594	0	15.0284	0	3.24879	0	4.08402
CPGNUtpp_pgm	0	3.24879	0	4.08402	0	15.1594	0	15.0284	0	3.24879	0	4.08402
CPGNabcpp_pgm	0	3.24879	0	4.08402	0	15.1594	0	15.0284	0	3.24879	0	4.08402
CPGNexs_pgm	0	3.24879	0	4.08402	0	15.1594	0	15.0284	0	3.24879	0	4.08402
CPGNtonex_pgm	0	3.24879	0	4.08402	0	15.1594	0	15.0284	0	3.24879	0	4.08402
CYTBO3_4pp_pgm	1.5904	20.5867	5.4272	21.0578	0	52.1229	0	52.0574	1.5904	20.5867	5.4272	21.0578
FLVR_pgm	0	1.61902	0	2.02611	0	7.28818	0	7.22519	0	1.619	0	2.02615
FLVRx_pgm	0	1.6244	0	2.04201	0	7.57965	0	7.5142	0	1.6244	0	2.04201
FMNRx_pgm	0	1.6244	0	2.04201	0	7.57965	0	7.5142	0	1.6244	0	2.04201
FMNRx2_pgm	0	1.61902	0	2.02609	0	7.28812	0	7.22519	0	1.61902	0	2.02613
GLYCDx_pgm	0	5.94716	0	7.16956	0	37.1097	0	36.8968	0	8.71882	0	7.16947
PPA_pgm	0	9.33738	2.50651	10.4641	0	47.367	0	46.9608	0	9.33738	2.50651	10.4641
PPKr_pgm	-100	6.48525	0	7.65464	-100	44.6162	-100	44.1537	-100	6.48525	0	7.65455
EX_co2_e_Ref	17.9639	25.2815	19.6596	25.7585	5.74538	27.7402	5.88204	27.7011	17.9639	25.2815	19.6598	25.7585
EX_fe2_e_Ref	-100	13.8819	-100	14.8207	-100	19.9385	-100	19.7823	-100	13.8819	-100	14.8204
EX_o2_e_Ref	-48.3606	-17.2672	-48.8951	-18.8585	-51.056	-11.7639	-51.0239	-11.8066	-48.3606	-17.2672	-48.8951	-18.858
ATPS4rpp_Ref	39.3683	86.4658	42.1983	87.0373	35.1052	100	35.2517	100	39.3683	86.4658	42.1983	87.0338
CO2tex_Ref	-25.2815	-17.9639	-25.7585	-19.6598	-27.7402	-5.74538	-27.7011	-5.88204	-25.2815	-17.9639	-25.7585	-19.6596
CO2tpp_Ref	-25.2815	16.0053	-25.7585	12.737	-27.7402	25.1452	-27.7011	25.038	-25.2815	16.0053	-25.7585	12.737
CPGNR1_Ref	0	5.28534	0	7.41402	0	7.5797	0	7.52062	0	5.28027	0	7.41452
CPGNR2_Ref	0	5.28534	0	7.41452	0	7.5797	0	7.52062	0	5.28027	0	7.41452
CPGNR3_Ref	0	5.28534	0	7.41432	0	7.5797	0	7.52062	0	5.28027	0	7.41452
CPGNUtex_Ref	0	10.5707	0	14.829	0	15.1594	0	15.0412	0	10.5605	0	14.829
CPGNUtpp_Ref	0	10.5707	0	14.829	0	15.1594	0	15.0412	0	10.5605	0	14.829
CPGNabcpp_Ref	0	10.5707	0	14.829	0	15.1594	0	15.0412	0	10.5605	0	14.829
CPGNexs_Ref	0	10.5707	0	14.829	0	15.1594	0	15.0412	0	10.5605	0	14.829
CPGNtonex_Ref	0	10.5707	0	14.829	0	15.1594	0	15.0412	0	10.5605	0	14.829
CYTBO3_4pp_Ref	12.2361	46.7235	19.1841	47.7926	0	52.1229	0	52.0502	12.2358	46.7235	19.1841	47.7926
FADRx_Ref	0	9.04184	0	9.30017	0	15.2521	0	15.0898	0	9.04185	0	9.30109
FLVR_Ref	0	5.07439	0	6.72403	0	7.28818	0	7.23137	0	5.07439	0	6.72385
FLVRx_Ref	0	5.28027	0	7.41428	0	7.5797	0	7.52062	0	5.28027	0	7.41452
FMNRx_Ref	0	5.28027	0	7.41406	0	7.5797	0	7.52062	0	5.28027	0	7.41452
FMNRx2_Ref	0	5.07439	0	6.72282	0	7.28818	0	7.23137	0	5.07439	0	6.72385
O2tex_Ref	17.2672	48.3606	18.8579	48.8951	11.7639	51.06	11.8066	51.0239	17.2672	48.3606	18.858	48.8951
O2tpp_Ref	17.2672	23.3637	18.8577	23.897	11.7639	26.0631	11.8066	26.0258	17.2672	23.3637	18.8577	23.8983
PPA_Ref	0	33.0305	2.78269	35.0235	0	47.3695	0	47.001	0	33.0305	2.78269	35.0267
PPKr_Ref	-100	29.839	0	31.8814	-100	44.6162	-100	44.2231	-100	29.839	0	31.8814
SUCDi_Ref	1.43417	46.7225	4.37998	47.7916	0	52.1229	0	52.0492	1.43417	46.7225	4.37998	47.7916
	MCS=10		MCS=49		TMCS=49		MCS=56
CPGNR3(pgm)	0	7.5797	0	7.5142	0	2.04198	0	1.6244
CPGNUtex(pgm)	0	15.1594	0	15.0284	0	4.08402	0	3.24879
CPGNtonex(Ref)	0	15.1594	0	15.0412	0	14.829	0	10.5605
FLVRx(Ref)	0	7.5797	0	7.52062	0	7.41452	0	5.28027
